# Genomic signatures of selection in the mound-building mouse *Mus spicilegus*

**DOI:** 10.64898/2026.08.21.746306

**Authors:** Mara C. Baylis, Kayleigh Fort, Samantha Jackson, Linda Wilbrecht, Rachel B. Brem

## Abstract

The steppe mouse *Mus spicilegus* is distinguished by several unusual phenotypes: animals of this species build complex mounds from brush and dirt, and this behavior as well as the pace of development is regulated by season of birth. The genetic and evolutionary basis of species-defining traits in *Mus spicilegus* is unknown. To discover genomic clues to the mechanisms at play, we took a molecular-evolution approach. Sequence-based tests of protein-coding exons, and of brain-active *cis*-regulatory regions, revealed a striking excess of evidence for evolutionary acceleration in the *M. spicilegus* genome relative to those of closely related species. Transcriptional analyses also revealed unique expression programs in the *M. spicilegus* brain, which could be traced in part to *cis*-regulatory sequence variation. Hit loci from our molecular-evolution tests tended to be active in the cerebral cortices and hypothalamus and have annotated functions in neuronal development, neural plasticity, or endocrine signaling. In many cases, their orthologs in other animal systems had been implicated in neoteny/the pace of maturation, unusual building behaviors, and autism. Together, our data indicate that *M. spicilegus* has undergone divergence in brain-active genes to an extent far more than its relatives. We interpret the affected genes under a model in which they mediate the seasonal capacity by *M. spicilegus* for protracted maturation and mound-building. Thus our work provides an evolutionary interpretation of, and catalog of candidate determinants for, shifts in motivated behavior and development in this intriguing mouse species.
