## Supplementary Table 9 for "Genomic signatures of selection in the mound-building mouse *Mus spicilegus*"

### Sheet: wang2023_synapse_enrichment
Wang dataset	Wang gene set	Number of genes in Wang set tested	Total genes	Number of candidate genes	Observed overlap	Expected overlap	Odds ratio	Fisher p	Overlap genes
M. spicilegus BM Hits	Postsynaptic density module	1700	34037	1497	150	74.76863413344302	2.2264530497880597	2.7456943590380503e-16	ABCF3;ABHD6;ACTL6B;ACTR1A;ACTR1B;ADCY5;AGRN;AIP;AMOTL2;AMPH;ANK2;ANKFY1;AP2S1;ATP1B1;ATP2C1;BCAP31;BCAS1;BEGAIN;CACNA2D1;CAMK2D;CCDC177;CCSAP;CCT2;CCT3;CDH13;CDH2;CDKL5;CEP41;CEP97;CHID1;CLU;CMAS;CNDP2;CPNE6;CSNK2A2;CUL3;DCTN3;DDX39B;DECR2;DLGAP1;DNAJA2;DNAJB6;DOCK9;DSTN;DYNC1LI1;DYNLL1;DYRK2;EEF1E1;EHD1;EIF4G1;EMC2;EPHB6;ERLIN1;ERLIN2;FABP7;FAT4;FBXW11;FLOT1;GIPC1;GJA1;GNAI3;GNPAT;GOLGA3;GOLGA5;…
M. spicilegus BM Hits	Rho spine maturation genes	10	34037	1497	1	0.43981549490260596	2.416146761734997	0.3622707753363522	DOCK9
M. spicilegus BM Hits	Synaptic neoteny module	390	34037	1497	36	17.152804301201634	2.240350816134758	2.616519824877994e-05	ABCF3;AIP;ANKFY1;AP2S1;BCAS1;CCT3;CDH13;CPNE6;DNAJA2;DOCK9;DSTN;DYNC1LI1;DYNLL1;EEF1E1;EPHB6;GIPC1;INF2;MAP2K2;MYL6;PFKL;PFKM;PRKCE;PSMD2;RAB3B;RUFY3;SAR1A;SH3GLB2;SLC17A7;SLC4A4;STRAP;SV2A;TCP11L1;TRIM32;TTC7B;UBE4A;VPS11
M. spicilegus PhyloP Hits	Postsynaptic density module	1637	31134	264	29	13.880901907882059	2.2456811686249605	0.00015333837344408047	ARMC1;AVL9;BCAS1;BMPR2;CDKL5;CNN3;CORO2B;CTNNB1;DOCK3;DYNC1LI1;EXOC8;GNG12;KIDINS220;MTMR3;NRXN2;OPCML;PGRMC1;PHACTR1;PLCB1;PRPS1;RAPGEF4;RIMS1;SIPA1L3;SRGAP1;SYT11;UGP2;WNK1;WNK2;YWHAQ
M. spicilegus PhyloP Hits	Rho spine maturation genes	10	31134	264	2	0.08479475814222394	29.448473282442748	0.0030818771957377097	DOCK3;SRGAP1
M. spicilegus PhyloP Hits	Synaptic neoteny module	373	31134	264	9	3.1628444787049528	2.9579185520361992	0.0048071278015846255	AVL9;BCAS1;DOCK3;DYNC1LI1;OPCML;PHACTR1;RAPGEF4;RIMS1;WNK2

### Sheet: spark_enrichment
Candidate set	Dataset	Total genes	Number of candidate genes	Number of candidate genes	Number of genes in SPARK set tested	Observed overlap	Expected overlap	Odds ratio	Fisher p	Overlap genes
M. spicilegus BM Hits	SPARK autism gene set	34037	1500	1497	302	26	13.2824279460587	2.066187844215214	0.0009276350600979405	AGO1;ANK2;ARID2;ATRX;CDKL5;CREBBP;CSNK2A1;CUL3;DEAF1;FRMPD4;HNRNPH2;KCNQ5;KMT2C;MAOA;MBD5;MED13L;MEF2C;NSD2;OPHN1;PDHA1;SCN1A;SHANK3;SMC1A;TBL1XR1;TNRC6B;ZMYND11
M. spicilegus PhyloP Hits	SPARK autism gene set	31134	274	264	280	13	2.3742532279822703	5.936389274363221	9.230006046612171e-07	ANKRD11;BCL11A;BCOR;CDKL5;CHD4;CTNNB1;FOXG1;KDM5C;KIDINS220;MBD5;NSD1;RAI1;SOX5

### Sheet: johnson_cichlid_overlap
Johnson experiment	Johnson gene set	Candidate set	Total genes	Number of candidate genes	Number of genes in Johnson set tested	Observed overlap	Expected overlap	Odds ratio	Fisher p	Overlap genes
Johnson2023 cichlid bower snRNAseq	building clusters (primary + secondary union)	BM expression outlier	34037	1497	552	32	24.28	1.35	0.0697	ACAP2;ACVR2A;ADCY5;ADCYAP1R1;ANK2;CDH2;CDH24;CDKL5;CLSTN2;COG5;DPF3;FAM13B;FGF12;FOXRED2;GPATCH8;KCNK10;L1CAM;MED13L;MPZL1;NRG2;PCDH11X;PLPPR1;PRKCZ;PSD;RASGEF1C;RGS3;RYR2;SH3GLB2;SLC2A13;SMARCE1;ST6GALNAC5;UCHL1
Johnson2023 cichlid bower snRNAseq	quivering clusters (primary + secondary union)	BM expression outlier	34037	1497	522	48	22.96	2.24	1.44e-06	ACVR2A;ADCY5;AGRN;AMPH;ATP1B1;ATRN;CAMK2D;CDKL5;CHGA;CPE;CSMD1;DLGAP1;DPY19L3;EIF4G1;FAM13B;FGF12;GPATCH8;INF2;INPP5A;IRS1;KCNK10;KCNQ5;LCT;LRRC4C;MED13L;MEF2C;MGAT5B;MRAS;NELL2;NRG2;NRP2;OLFM2;PCBP3;PHACTR3;PHF14;PIAS1;PLPPR1;PTDSS2;SEMA6C;SEZ6;SLC2A13;STRIP2;SV2A;TMEM63C;UBL3;UTRN;XKR6;ZFHX4
Johnson2023 cichlid bower snRNAseq	GSI clusters (primary + secondary union)	BM expression outlier	34037	1497	865	68	38.04	1.9	3.18e-06	ADAMTSL1;ADCYAP1R1;ANK2;ATRN;BCL9;BEGAIN;CACNA2D1;CDH13;CERS6;CLSTN2;CRHR1;CSMD1;CSPG5;CTDSPL;DLGAP1;FGF12;FKBP1B;FOXRED2;FRMD5;FRMPD3;FRMPD4;FUS;GPATCH8;GRIP1;GRK6;HLCS;HS3ST4;IBTK;INF2;KCNQ5;KLC1;LDB2;LRRC4C;LRRFIP1;MAML1;MGAT5B;NBAS;NELL2;NHSL2;NMBR;NVL;OLFM2;PCDH11X;PDE4B;PDS5B;PGAP1;PHACTR3;PHF14;PLPPR1;PLXNB3;PRKCE;PRKCZ;PTDSS2;RADIL;RASGEF1B;ROBO2;SCFD2;SEMA6C;SEZ6;SH3GLB2;SHISA9;SIK2;SOX2…
Johnson2023 cichlid bower snRNAseq	building clusters (primary + secondary union)	PhyloP accel cCRE linked	31134	264	550	20	4.66	4.69	6.14e-08	ANKRD11;CACNB2;CDKL5;CHD4;DOCK3;FGF14;GSE1;JADE2;KIDINS220;NFAT5;NRXN2;PALMD;PLCB1;RAI1;RIMS1;SOX5;SRGAP1;UGP2;WNK2;ZBTB16
Johnson2023 cichlid bower snRNAseq	quivering clusters (primary + secondary union)	PhyloP accel cCRE linked	31134	264	512	13	4.34	3.15	0.000475	CACNB2;CDKL5;FAM120C;FGF14;FOXG1;GPR173;GRIN2D;JADE2;NPAS3;RAI1;RIMS1;SRGAP1;SYT11
Johnson2023 cichlid bower snRNAseq	GSI clusters (primary + secondary union)	PhyloP accel cCRE linked	31134	264	853	21	7.23	3.12	1.45e-05	ANKRD11;ASTN2;BCL11A;BCL9;CACNB2;DOCK3;FAM120C;GRIN2D;GSE1;JADE2;KCNH2;NDRG3;NPAS3;NRXN2;PLCB1;RAI1;RIMS1;SEMA6B;ST7;WNK2;ZBTB16
